# Refining sequence-to-expression modelling with chromatin accessibility

**DOI:** 10.1101/2025.02.11.637651

**Authors:** Orsolya Lapohos, Gregory J. Fonseca, Amin Emad

## Abstract

**Motivation:** Sequence-to-expression models typically do not consider chromatin accessibility, a major factor limiting gene regulation. We hypothesized that supplying accessibility as an input feature would allow a sequenceto-expression model to focus on important open regions of the genome.

**Results:** We found that the performance of such an augmented model was significantly better than that of sequence-only or accessibility-only models with similar architectures. Specifically, its ability to predict the expression of highly variable genes and gene expression in other cell types improved, and higher attribution scores in the input DNA sequences of the augmented model conformed to accessibility, enabling the learning of cell type-specific sequence patterns. Additionally, we show that fine-tuning a pre-trained sequence-only model with both sequence and accessibility can boost performance further and highlight the importance of sequencing depth in sequence-to-expression prediction.

**Availability and Implementation:** Source code is available on GitHub at https://github.com/lapohosorsolya/accessible_seq2exp.
