## Supplementary Data for "Refining sequence-to-expression modelling with chromatin accessibility"

### Sheet: Data Legend
Supplementary Data File Contents
This workbook contains 8 sheets, in addition to this one.
Sheet names indicate the multiome dataset used for training and testing the augmented sequence-to-expression model, as well as ablated models.
In addition, the "(all genes)" label indicates that evaluation was done using all genes in the held-out test sets, and the "(highly variable)" label indicates that evaluation was done using subsets of genes in the held-out test sets that were highly variable.
All sheets follow the same format, with columns indicated below.
Column Name	Description
train_cell_type	The name of the cell type used to train the model.
test_cell_type	The name of the cell type used to test the model.
model	The model name. "DNA+ATAC" is the full model, "DNA" is the ablated model without ATAC, and "ATAC" is the ablated model without DNA.
pearson_r_mean	The mean Pearson correlation coefficient of ground truth versus predicted GEx values across 5-fold CV.
spearman_r_mean	The mean Spearman correlation coefficient of ground truth versus predicted GEx values across 5-fold CV.
mse_mean	The mean of mean squared errors of ground truth versus predicted GEx values across 5-fold CV.
r2_mean	The mean R^2 values of ground truth versus predicted GEx values across 5-fold CV.
pearson_r_std	The standard deviation in Pearson correlation coefficient of ground truth versus predicted GEx values across 5-fold CV.
spearman_r_std	The standard deviation in Spearman correlation coefficient of ground truth versus predicted GEx values across 5-fold CV.
mse_std	The standard deviation in mean squared errors of ground truth versus predicted GEx values across 5-fold CV.
r2_std	The standard deviation in R^2 values of ground truth versus predicted GEx values across 5-fold CV.

### Sheet: PBMC (all genes)
train_cell_type	test_cell_type	model	pearson_r_mean	spearman_r_mean	mse_mean	r2_mean	pearson_r_std	spearman_r_std	mse_std	r2_std
B cell	CD8 T cell	DNA	0.360871	0.533399	0.0159356	0.113815	0.0174102	0.00965928	0.000968772	0.00748688
B cell	CD8 T cell	ATAC	0.473029	0.706072	0.0146146	0.187241	0.0115573	0.00619752	0.000881071	0.00694403
B cell	CD8 T cell	DNA + ATAC	0.517968	0.715343	0.0132641	0.261996	0.0132025	0.00574097	0.000672251	0.0123387
B cell	CD4 T cell	DNA	0.358473	0.537392	0.0134795	0.116547	0.0180819	0.0101364	0.00065609	0.0100877
B cell	CD4 T cell	ATAC	0.468265	0.712018	0.0121924	0.200879	0.0093491	0.00768904	0.000575624	0.00596673
B cell	CD4 T cell	DNA + ATAC	0.513282	0.715538	0.0113835	0.253548	0.0130999	0.00630902	0.000424934	0.0156493
B cell	CD14+ monocyte	DNA	0.369909	0.52526	0.0263441	0.078758	0.0179318	0.0106651	0.00197987	0.00674941
B cell	CD14+ monocyte	ATAC	0.491436	0.716468	0.0268525	0.0612837	0.00910316	0.0067015	0.00216661	0.0109604
B cell	CD14+ monocyte	DNA + ATAC	0.541876	0.709319	0.023429	0.181256	0.0114119	0.00592183	0.00203811	0.0151992
B cell	B cell	DNA	0.362043	0.534368	0.0150938	0.116172	0.0195877	0.00632945	0.000621	0.00935464
B cell	B cell	ATAC	0.474059	0.704226	0.0137896	0.192674	0.0160056	0.00580051	0.00065062	0.0120283
B cell	B cell	DNA + ATAC	0.521459	0.719979	0.0125521	0.264864	0.0163233	0.00585967	0.000491319	0.0153999
CD14+ monocyte	CD8 T cell	DNA	0.360537	0.523183	0.0166415	0.0741932	0.0163886	0.0106133	0.000906623	0.018455
CD14+ monocyte	CD8 T cell	ATAC	0.484425	0.699513	0.0157139	0.124956	0.011883	0.00587833	0.00056207	0.0294597
CD14+ monocyte	CD8 T cell	DNA + ATAC	0.504393	0.706905	0.0185473	-0.0340331	0.0149988	0.00820128	0.000782327	0.070882
CD14+ monocyte	CD4 T cell	DNA	0.361123	0.52965	0.0147268	0.0344906	0.016899	0.0123802	0.000643182	0.0221654
CD14+ monocyte	CD4 T cell	ATAC	0.486186	0.710507	0.0144189	0.0539424	0.0103588	0.00780227	0.000407887	0.034579
CD14+ monocyte	CD4 T cell	DNA + ATAC	0.506318	0.715803	0.0177992	-0.168886	0.0126323	0.0086199	0.000627644	0.0751633
CD14+ monocyte	CD14+ monocyte	DNA	0.383864	0.523687	0.0246914	0.136354	0.0133074	0.0105738	0.00175544	0.00623677
CD14+ monocyte	CD14+ monocyte	ATAC	0.546625	0.733827	0.0206812	0.276985	0.00939508	0.00794555	0.00165719	0.0104782
CD14+ monocyte	CD14+ monocyte	DNA + ATAC	0.580115	0.742229	0.0192799	0.325906	0.009645	0.0079565	0.00151734	0.0116517
CD14+ monocyte	B cell	DNA	0.365056	0.524809	0.0159462	0.0657541	0.0194009	0.00848523	0.000394664	0.0187943
CD14+ monocyte	B cell	ATAC	0.481937	0.695924	0.0151063	0.114892	0.0157315	0.00678014	0.00052962	0.0310113
CD14+ monocyte	B cell	DNA + ATAC	0.503922	0.706722	0.0179018	-0.0495671	0.0152119	0.00786008	0.000697639	0.0585892
CD4 T cell	CD8 T cell	DNA	0.355108	0.525509	0.0163036	0.0934992	0.016496	0.00801637	0.00104371	0.0068192
CD4 T cell	CD8 T cell	ATAC	0.478249	0.705638	0.0147691	0.178845	0.0102384	0.00649425	0.000955075	0.00395689
CD4 T cell	CD8 T cell	DNA + ATAC	0.514944	0.715613	0.0134404	0.252534	0.0105874	0.00504432	0.000805387	0.00734631
CD4 T cell	CD4 T cell	DNA	0.353615	0.530388	0.0136777	0.1037	0.0170335	0.00844386	0.000710652	0.00694782
CD4 T cell	CD4 T cell	ATAC	0.474878	0.712721	0.0122727	0.195777	0.00838178	0.00790484	0.000636039	0.00271036
CD4 T cell	CD4 T cell	DNA + ATAC	0.511568	0.716876	0.0113763	0.254319	0.00904083	0.00516089	0.000521043	0.00851541
CD4 T cell	CD14+ monocyte	DNA	0.366629	0.520117	0.0272905	0.0457213	0.0152006	0.00981787	0.00209529	0.0116194
CD4 T cell	CD14+ monocyte	ATAC	0.505366	0.719663	0.0270919	0.0527926	0.00786922	0.00724906	0.00213165	0.00897128
CD4 T cell	CD14+ monocyte	DNA + ATAC	0.549576	0.718263	0.0239878	0.161334	0.00577575	0.00503038	0.00190326	0.00847014
CD4 T cell	B cell	DNA	0.35642	0.525966	0.0154075	0.0978867	0.0162113	0.00638277	0.000668048	0.0073548
CD4 T cell	B cell	ATAC	0.479388	0.703853	0.0139293	0.184479	0.0153929	0.00599472	0.000631276	0.00809809
CD4 T cell	B cell	DNA + ATAC	0.517888	0.719216	0.0127055	0.25592	0.012552	0.00545777	0.000465616	0.0077686
CD8 T cell	CD8 T cell	DNA	0.363545	0.539071	0.0159628	0.11238	0.0190597	0.00838272	0.00100054	0.00772801
CD8 T cell	CD8 T cell	ATAC	0.476195	0.707431	0.0145107	0.193119	0.0101293	0.00637794	0.000906347	0.00433542
CD8 T cell	CD8 T cell	DNA + ATAC	0.522168	0.717121	0.0131992	0.265691	0.0118784	0.00529569	0.000697901	0.0107701
CD8 T cell	CD4 T cell	DNA	0.360887	0.543044	0.0134725	0.117098	0.0194748	0.00893421	0.000690348	0.00998605
CD8 T cell	CD4 T cell	ATAC	0.471597	0.71369	0.0121152	0.206018	0.00803797	0.00773145	0.000594874	0.00176194
CD8 T cell	CD4 T cell	DNA + ATAC	0.518139	0.717948	0.0113408	0.256529	0.0107179	0.00542656	0.000481956	0.0112116
CD8 T cell	CD14+ monocyte	DNA	0.370032	0.530072	0.0265359	0.072158	0.017533	0.011034	0.00205525	0.0109541
CD8 T cell	CD14+ monocyte	ATAC	0.495269	0.717934	0.0266025	0.0701333	0.00791619	0.00687317	0.00220977	0.0117427
CD8 T cell	CD14+ monocyte	DNA + ATAC	0.551019	0.714996	0.0230714	0.193256	0.00821649	0.00569515	0.00177297	0.00942004
CD8 T cell	B cell	DNA	0.364572	0.539506	0.0151124	0.115073	0.0173616	0.00732257	0.000609919	0.00775895
CD8 T cell	B cell	ATAC	0.477432	0.705692	0.0136904	0.198485	0.0152615	0.00599093	0.000636836	0.00878157
CD8 T cell	B cell	DNA + ATAC	0.524999	0.721208	0.0125048	0.267562	0.0145712	0.00536618	0.000425273	0.0128393

### Sheet: PBMC (highly variable)
train_cell_type	test_cell_type	model	pearson_r_mean	spearman_r_mean	mse_mean	r2_mean	pearson_r_std	spearman_r_std	mse_std	r2_std
B cell	CD8 T cell	DNA	0.0808253	0.204589	0.0192727	-0.0167435	0.0279066	0.0448603	0.00266746	0.00983553
B cell	CD8 T cell	ATAC	0.300711	0.53157	0.0180645	0.0471388	0.0346803	0.0312672	0.00252862	0.0193224
B cell	CD8 T cell	DNA + ATAC	0.351938	0.571177	0.0166724	0.120943	0.0349364	0.0282466	0.00242432	0.0289917
B cell	CD4 T cell	DNA	0.0831276	0.206015	0.0154666	-0.0202843	0.0200891	0.0365581	0.0029027	0.014369
B cell	CD4 T cell	ATAC	0.281602	0.527298	0.0144604	0.0481079	0.0449486	0.031622	0.00289802	0.0290027
B cell	CD4 T cell	DNA + ATAC	0.336434	0.561989	0.0137059	0.0985252	0.0472759	0.0291689	0.0028356	0.0397866
B cell	CD14+ monocyte	DNA	0.0972641	0.220107	0.0274764	-0.0069511	0.0293042	0.0271713	0.000898299	0.00827854
B cell	CD14+ monocyte	ATAC	0.308296	0.557568	0.0278073	-0.0188549	0.0306272	0.0294206	0.00115093	0.0121293
B cell	CD14+ monocyte	DNA + ATAC	0.377258	0.581588	0.0249882	0.0842183	0.0369071	0.0323656	0.000867307	0.0146821
B cell	B cell	DNA	0.101731	0.222355	0.0209938	-0.00767982	0.0491283	0.0584268	0.00271197	0.0201914
B cell	B cell	ATAC	0.300539	0.509164	0.0199583	0.0435997	0.0385863	0.0168062	0.00289803	0.0296312
B cell	B cell	DNA + ATAC	0.364294	0.566865	0.018144	0.130604	0.0389028	0.0196334	0.00267383	0.0307691
CD14+ monocyte	CD8 T cell	DNA	0.0770595	0.17956	0.0208706	-0.103687	0.0313388	0.043164	0.00243993	0.0339038
CD14+ monocyte	CD8 T cell	ATAC	0.334258	0.530043	0.0191539	-0.0119569	0.0329344	0.0322245	0.00248621	0.0479794
CD14+ monocyte	CD8 T cell	DNA + ATAC	0.342327	0.539271	0.0226964	-0.204543	0.0287561	0.0259397	0.00195211	0.0723173
CD14+ monocyte	CD4 T cell	DNA	0.0853178	0.188617	0.0176137	-0.1692	0.022191	0.0364964	0.00258396	0.0633647
CD14+ monocyte	CD4 T cell	ATAC	0.326035	0.538455	0.0168488	-0.116061	0.0439539	0.0316928	0.00283193	0.0813917
CD14+ monocyte	CD4 T cell	DNA + ATAC	0.342309	0.551168	0.0208159	-0.390409	0.0428126	0.0251937	0.00228062	0.134933
CD14+ monocyte	CD14+ monocyte	DNA	0.0991436	0.205837	0.0283694	-0.0401047	0.0326489	0.023053	0.000619946	0.0234497
CD14+ monocyte	CD14+ monocyte	ATAC	0.387446	0.588814	0.023397	0.142426	0.0340256	0.0281876	0.000838262	0.0219794
CD14+ monocyte	CD14+ monocyte	DNA + ATAC	0.425783	0.614998	0.0226286	0.170366	0.0345098	0.0274319	0.000856946	0.0319076
CD14+ monocyte	B cell	DNA	0.106068	0.200966	0.0222212	-0.0694544	0.053884	0.0566009	0.00230414	0.0342638
CD14+ monocyte	B cell	ATAC	0.326905	0.507126	0.0204293	0.0195444	0.0493297	0.018662	0.00272126	0.0368486
CD14+ monocyte	B cell	DNA + ATAC	0.350857	0.530698	0.0231578	-0.117018	0.0400456	0.0216221	0.0019471	0.0598035
CD4 T cell	CD8 T cell	DNA	0.0820298	0.196951	0.019461	-0.0257949	0.0327162	0.0447331	0.00284774	0.00854647
CD4 T cell	CD8 T cell	ATAC	0.311617	0.532422	0.0180904	0.0465999	0.0354084	0.030818	0.00267702	0.0215098
CD4 T cell	CD8 T cell	DNA + ATAC	0.350786	0.56654	0.0167096	0.119012	0.0333691	0.0279143	0.00241566	0.0255487
CD4 T cell	CD4 T cell	DNA	0.0853409	0.200659	0.015466	-0.0186729	0.0246981	0.0358052	0.0030635	0.00710893
CD4 T cell	CD4 T cell	ATAC	0.295007	0.530564	0.0144149	0.052277	0.0457147	0.031677	0.00300808	0.0307827
CD4 T cell	CD4 T cell	DNA + ATAC	0.338486	0.561368	0.0135298	0.110583	0.044818	0.0279039	0.0028307	0.0353939
CD4 T cell	CD14+ monocyte	DNA	0.0958845	0.214523	0.0278473	-0.0205212	0.0359823	0.0336222	0.000929161	0.00792675
CD4 T cell	CD14+ monocyte	ATAC	0.326087	0.56271	0.0278467	-0.0204121	0.0350925	0.0285934	0.00103683	0.0112315
CD4 T cell	CD14+ monocyte	DNA + ATAC	0.386986	0.590653	0.0252387	0.0748441	0.0345179	0.0311529	0.000635741	0.0131539
CD4 T cell	B cell	DNA	0.105256	0.214138	0.0212368	-0.0186953	0.0521865	0.0617186	0.0028734	0.0191054
CD4 T cell	B cell	ATAC	0.313137	0.512696	0.0199986	0.0421777	0.0429154	0.0153233	0.00300696	0.0316675
CD4 T cell	B cell	DNA + ATAC	0.363952	0.561857	0.018259	0.124513	0.0373312	0.0191199	0.00257047	0.028657
CD8 T cell	CD8 T cell	DNA	0.0833593	0.212449	0.019307	-0.0181417	0.0306323	0.0450975	0.00274359	0.00776281
CD8 T cell	CD8 T cell	ATAC	0.30405	0.532942	0.0179519	0.0533322	0.034525	0.0315556	0.00256243	0.0239785
CD8 T cell	CD8 T cell	DNA + ATAC	0.359027	0.573572	0.0165636	0.126572	0.0326594	0.0275977	0.00238187	0.0271696
CD8 T cell	CD4 T cell	DNA	0.0855134	0.213935	0.0154566	-0.0190557	0.023172	0.0360707	0.00295895	0.0118165
CD8 T cell	CD4 T cell	ATAC	0.285119	0.529311	0.0143908	0.0531623	0.0453672	0.0315761	0.00293389	0.0339237
CD8 T cell	CD4 T cell	DNA + ATAC	0.345409	0.566778	0.0136283	0.103437	0.0455733	0.0276525	0.0028039	0.0430919
CD8 T cell	CD14+ monocyte	DNA	0.0949537	0.225346	0.0275892	-0.0110944	0.0330891	0.0298768	0.000898597	0.00959359
CD8 T cell	CD14+ monocyte	ATAC	0.309495	0.557332	0.0276398	-0.0128245	0.0302401	0.0282134	0.00106212	0.0141082
CD8 T cell	CD14+ monocyte	DNA + ATAC	0.388688	0.588853	0.0246884	0.0952097	0.0325401	0.0319121	0.000823479	0.0111697
CD8 T cell	B cell	DNA	0.105769	0.227451	0.0210397	-0.00966727	0.0480841	0.0617198	0.00276293	0.0197554
CD8 T cell	B cell	ATAC	0.302757	0.50959	0.0198564	0.048701	0.039421	0.0154539	0.00293625	0.0321537
CD8 T cell	B cell	DNA + ATAC	0.370357	0.568636	0.0180289	0.135509	0.0381034	0.021193	0.00253139	0.0281922

### Sheet: PBMC sc (all genes)
train_cell_type	test_cell_type	model	pearson_r_mean	spearman_r_mean	mse_mean	r2_mean	pearson_r_std	spearman_r_std	mse_std	r2_std
B cell (sc)	CD8 T cell (sc)	DNA	0.463437	0.586523	0.0334336	0.189276	0.0155563	0.00672106	0.000990623	0.00672852
B cell (sc)	CD8 T cell (sc)	ATAC	0.578346	0.740139	0.0294928	0.284933	0.00790031	0.00574507	0.00102574	0.0052655
B cell (sc)	CD8 T cell (sc)	DNA + ATAC	0.626159	0.753417	0.0252284	0.388059	0.0108982	0.00620786	0.000583771	0.013136
B cell (sc)	CD4 T cell (sc)	DNA	0.46112	0.592966	0.0315089	0.192513	0.0165182	0.00821754	0.000680422	0.00764303
B cell (sc)	CD4 T cell (sc)	ATAC	0.577601	0.744668	0.0274943	0.295539	0.00799052	0.00427723	0.000851701	0.00615486
B cell (sc)	CD4 T cell (sc)	DNA + ATAC	0.62595	0.753495	0.0239505	0.386223	0.0111291	0.00547931	0.000726969	0.0136282
B cell (sc)	CD14+ monocyte (sc)	DNA	0.446627	0.566693	0.0486533	0.138956	0.0131283	0.0119688	0.00188767	0.00930013
B cell (sc)	CD14+ monocyte (sc)	ATAC	0.574767	0.747654	0.0493063	0.127281	0.00290271	0.00321197	0.00162367	0.00477036
B cell (sc)	CD14+ monocyte (sc)	DNA + ATAC	0.630379	0.747753	0.0398381	0.294803	0.00700767	0.00711445	0.00121718	0.00731556
B cell (sc)	B cell (sc)	DNA	0.474739	0.58442	0.0328776	0.19592	0.0159889	0.00630323	0.00110204	0.00950271
B cell (sc)	B cell (sc)	ATAC	0.586664	0.735534	0.0290512	0.289593	0.00827695	0.00607499	0.0010744	0.00501913
B cell (sc)	B cell (sc)	DNA + ATAC	0.636508	0.752577	0.0245056	0.400704	0.012011	0.006657	0.00100266	0.0144171
CD14+ monocyte (sc)	CD8 T cell (sc)	DNA	0.458774	0.581834	0.0330813	0.197772	0.0165166	0.00343217	0.00103734	0.01407
CD14+ monocyte (sc)	CD8 T cell (sc)	ATAC	0.58199	0.734473	0.0299667	0.272901	0.00809937	0.00584347	0.00047193	0.0227782
CD14+ monocyte (sc)	CD8 T cell (sc)	DNA + ATAC	0.590556	0.734082	0.034954	0.151708	0.0116254	0.00803395	0.000875977	0.0368983
CD14+ monocyte (sc)	CD4 T cell (sc)	DNA	0.45833	0.590244	0.0314134	0.194941	0.0177118	0.00630964	0.00083343	0.0156289
CD14+ monocyte (sc)	CD4 T cell (sc)	ATAC	0.586824	0.74283	0.0289004	0.259079	0.00715532	0.00442065	0.000315122	0.0197048
CD14+ monocyte (sc)	CD4 T cell (sc)	DNA + ATAC	0.596408	0.742603	0.0342779	0.121276	0.0108061	0.00585465	0.000973239	0.0305468
CD14+ monocyte (sc)	CD14+ monocyte (sc)	DNA	0.453172	0.570288	0.0460364	0.185102	0.00916175	0.00734842	0.00138005	0.00398323
CD14+ monocyte (sc)	CD14+ monocyte (sc)	ATAC	0.628554	0.765878	0.0358746	0.365033	0.00274614	0.00412364	0.00128741	0.00825252
CD14+ monocyte (sc)	CD14+ monocyte (sc)	DNA + ATAC	0.657566	0.772241	0.0323924	0.426733	0.00547547	0.00370367	0.00126646	0.00608476
CD14+ monocyte (sc)	B cell (sc)	DNA	0.471476	0.58046	0.0323631	0.2083	0.0164214	0.00431838	0.000775717	0.0125694
CD14+ monocyte (sc)	B cell (sc)	ATAC	0.590163	0.729823	0.028845	0.294325	0.00866082	0.00701158	0.000719312	0.0148404
CD14+ monocyte (sc)	B cell (sc)	DNA + ATAC	0.599689	0.731646	0.0332499	0.186317	0.00811684	0.00448039	0.000694138	0.0257991
CD4 T cell (sc)	CD8 T cell (sc)	DNA	0.451045	0.58004	0.0344574	0.164499	0.0139171	0.00919921	0.0010967	0.00585444
CD4 T cell (sc)	CD8 T cell (sc)	ATAC	0.583342	0.741255	0.0297212	0.279412	0.00756111	0.00567679	0.00106765	0.00663532
CD4 T cell (sc)	CD8 T cell (sc)	DNA + ATAC	0.625244	0.751096	0.0254037	0.383825	0.0105249	0.0056283	0.000572191	0.0116706
CD4 T cell (sc)	CD4 T cell (sc)	DNA	0.448288	0.586505	0.0324284	0.168971	0.0143763	0.00786862	0.000721542	0.0058101
CD4 T cell (sc)	CD4 T cell (sc)	ATAC	0.583712	0.746721	0.0276429	0.291764	0.00748369	0.00417996	0.000933712	0.0083024
CD4 T cell (sc)	CD4 T cell (sc)	DNA + ATAC	0.625803	0.751279	0.0239432	0.386391	0.0104939	0.00484587	0.000677591	0.0130515
CD4 T cell (sc)	CD14+ monocyte (sc)	DNA	0.433543	0.560062	0.0503009	0.109712	0.0138045	0.0110044	0.00172987	0.00497641
CD4 T cell (sc)	CD14+ monocyte (sc)	ATAC	0.588917	0.752324	0.0496196	0.121787	0.00289506	0.00330487	0.0017856	0.00798214
CD4 T cell (sc)	CD14+ monocyte (sc)	DNA + ATAC	0.634246	0.74737	0.0409595	0.275251	0.00757493	0.00586928	0.00192176	0.0127105
CD4 T cell (sc)	B cell (sc)	DNA	0.460617	0.577403	0.03398	0.168968	0.0185011	0.00808418	0.0011176	0.0071949
CD4 T cell (sc)	B cell (sc)	ATAC	0.592119	0.737208	0.0293201	0.283134	0.00918478	0.00640287	0.00128551	0.00986302
CD4 T cell (sc)	B cell (sc)	DNA + ATAC	0.634888	0.749733	0.0248017	0.393498	0.0120983	0.00602144	0.00102925	0.0130996
CD8 T cell (sc)	CD8 T cell (sc)	DNA	0.450527	0.582108	0.034377	0.166411	0.0150981	0.00770044	0.00103238	0.00621848
CD8 T cell (sc)	CD8 T cell (sc)	ATAC	0.579388	0.740335	0.0295867	0.282692	0.00688595	0.00544302	0.00109487	0.00722609
CD8 T cell (sc)	CD8 T cell (sc)	DNA + ATAC	0.626373	0.751922	0.025257	0.387385	0.0100962	0.00528073	0.00058119	0.011827
CD8 T cell (sc)	CD4 T cell (sc)	DNA	0.447186	0.587809	0.0323762	0.17029	0.0155738	0.00757481	0.000689939	0.00702445
CD8 T cell (sc)	CD4 T cell (sc)	ATAC	0.578706	0.745273	0.0275659	0.293748	0.00718492	0.00391626	0.000948086	0.00840382
CD8 T cell (sc)	CD4 T cell (sc)	DNA + ATAC	0.626141	0.751684	0.023902	0.387452	0.0104648	0.00454364	0.000701346	0.013554
CD8 T cell (sc)	CD14+ monocyte (sc)	DNA	0.429772	0.559725	0.0502474	0.110651	0.0141301	0.0108987	0.00170349	0.00442992
CD8 T cell (sc)	CD14+ monocyte (sc)	ATAC	0.576405	0.748287	0.0493902	0.125912	0.00284687	0.0031102	0.00188033	0.00615938
CD8 T cell (sc)	CD14+ monocyte (sc)	DNA + ATAC	0.628086	0.744654	0.0405707	0.282181	0.0084837	0.00625454	0.00199116	0.0130445
CD8 T cell (sc)	B cell (sc)	DNA	0.459334	0.578972	0.0339206	0.170396	0.017964	0.00664481	0.00109498	0.00857623
CD8 T cell (sc)	B cell (sc)	ATAC	0.587888	0.736291	0.0291586	0.287104	0.0084724	0.00628824	0.00128512	0.00786154
CD8 T cell (sc)	B cell (sc)	DNA + ATAC	0.635895	0.750667	0.0246208	0.397909	0.0121839	0.00609805	0.00102012	0.0137587

### Sheet: PBMC sc (highly variable)
train_cell_type	test_cell_type	model	pearson_r_mean	spearman_r_mean	mse_mean	r2_mean	pearson_r_std	spearman_r_std	mse_std	r2_std
B cell	CD8 T cell	DNA	0.153589	0.278851	0.0348662	-0.00940631	0.0290173	0.0420604	0.00370054	0.0179274
B cell	CD8 T cell	ATAC	0.409436	0.606117	0.0301572	0.127909	0.0194335	0.0208892	0.00364247	0.0178465
B cell	CD8 T cell	DNA + ATAC	0.465404	0.638056	0.0276404	0.19987	0.0198445	0.0196949	0.00312324	0.0265304
B cell	CD4 T cell	DNA	0.152626	0.280432	0.0311552	-0.0137464	0.0208427	0.0308833	0.00405141	0.0162025
B cell	CD4 T cell	ATAC	0.396153	0.607018	0.0269952	0.123706	0.0275009	0.0135185	0.00414646	0.0224436
B cell	CD4 T cell	DNA + ATAC	0.454907	0.635189	0.0254759	0.172444	0.030991	0.0154026	0.00384908	0.0380027
B cell	CD14+ monocyte	DNA	0.124762	0.276973	0.0436184	-0.0139227	0.0304156	0.0308633	0.0021465	0.017443
B cell	CD14+ monocyte	ATAC	0.384054	0.622334	0.0413144	0.0404458	0.0227302	0.0308943	0.00282781	0.0209828
B cell	CD14+ monocyte	DNA + ATAC	0.44837	0.643864	0.0357783	0.169189	0.03123	0.0306676	0.00264456	0.0241405
B cell	B cell	DNA	0.187509	0.289596	0.0347584	0.0101156	0.016035	0.0431321	0.00329724	0.0131349
B cell	B cell	ATAC	0.41104	0.580721	0.0308508	0.122841	0.02799	0.0220192	0.00360402	0.0263983
B cell	B cell	DNA + ATAC	0.478646	0.624533	0.027373	0.22162	0.0323708	0.0219339	0.00327521	0.0325328
CD14+ monocyte	CD8 T cell	DNA	0.147672	0.263603	0.0358555	-0.0383059	0.0290555	0.0433468	0.00369594	0.0185035
CD14+ monocyte	CD8 T cell	ATAC	0.437645	0.604672	0.0328813	0.04638	0.0196914	0.0208901	0.00300696	0.0403517
CD14+ monocyte	CD8 T cell	DNA + ATAC	0.440239	0.601708	0.0405001	-0.175282	0.0155517	0.0154517	0.00327766	0.045516
CD14+ monocyte	CD4 T cell	DNA	0.150204	0.271439	0.0324767	-0.0575305	0.0223408	0.0293955	0.00399607	0.0218595
CD14+ monocyte	CD4 T cell	ATAC	0.434244	0.615794	0.0310142	-0.0129653	0.0304826	0.0144044	0.00324861	0.0649003
CD14+ monocyte	CD4 T cell	DNA + ATAC	0.444215	0.619278	0.0388413	-0.268256	0.0276697	0.0120191	0.00392854	0.067989
CD14+ monocyte	CD14+ monocyte	DNA	0.127463	0.272527	0.0446625	-0.0385925	0.0276653	0.0283925	0.00192855	0.0273329
CD14+ monocyte	CD14+ monocyte	ATAC	0.461293	0.656226	0.0340462	0.209391	0.0300498	0.0285942	0.00258732	0.0280218
CD14+ monocyte	CD14+ monocyte	DNA + ATAC	0.500085	0.682244	0.0333909	0.223987	0.0337054	0.0286875	0.00242644	0.040054
CD14+ monocyte	B cell	DNA	0.179617	0.274477	0.0355069	-0.0117721	0.0238789	0.0438677	0.00308656	0.01197
CD14+ monocyte	B cell	ATAC	0.439321	0.584579	0.0323007	0.0795705	0.0378044	0.0209453	0.00294298	0.0280351
CD14+ monocyte	B cell	DNA + ATAC	0.454837	0.591163	0.0383886	-0.0964771	0.0277424	0.0164182	0.0027598	0.0643144
CD4 T cell	CD8 T cell	DNA	0.146956	0.278512	0.0348823	-0.00986489	0.0285404	0.0436005	0.00371046	0.0194888
CD4 T cell	CD8 T cell	ATAC	0.418969	0.608429	0.0301005	0.129669	0.0191572	0.0203606	0.00369139	0.0180228
CD4 T cell	CD8 T cell	DNA + ATAC	0.469695	0.639495	0.0271337	0.214816	0.0217112	0.0174398	0.00317017	0.0237331
CD4 T cell	CD4 T cell	DNA	0.144771	0.279412	0.0310535	-0.0103392	0.020014	0.0318391	0.00406803	0.0149615
CD4 T cell	CD4 T cell	ATAC	0.407941	0.610993	0.0268503	0.128745	0.0283073	0.0122211	0.00422921	0.0242645
CD4 T cell	CD4 T cell	DNA + ATAC	0.460445	0.638964	0.0247725	0.195998	0.0342598	0.0139596	0.00393558	0.0357748
CD4 T cell	CD14+ monocyte	DNA	0.120785	0.275887	0.0435047	-0.0111452	0.0244615	0.0254649	0.00220433	0.00959262
CD4 T cell	CD14+ monocyte	ATAC	0.400401	0.627974	0.0413581	0.0394686	0.0250119	0.0307572	0.00288997	0.0237894
CD4 T cell	CD14+ monocyte	DNA + ATAC	0.459149	0.649241	0.0358311	0.167484	0.0312574	0.0290599	0.0022497	0.022872
CD4 T cell	B cell	DNA	0.176027	0.286407	0.0349484	0.00445952	0.0156162	0.0436768	0.00318447	0.00972853
CD4 T cell	B cell	ATAC	0.421814	0.584972	0.0308329	0.1239	0.0346111	0.0232116	0.00387478	0.0355072
CD4 T cell	B cell	DNA + ATAC	0.482531	0.625688	0.0270258	0.231608	0.0339978	0.0226198	0.00331059	0.0346819
CD8 T cell	CD8 T cell	DNA	0.147946	0.283963	0.0348276	-0.00817627	0.0304987	0.0428237	0.00374107	0.0169682
CD8 T cell	CD8 T cell	ATAC	0.410435	0.606173	0.0302518	0.125108	0.0210784	0.0202973	0.00362336	0.0165717
CD8 T cell	CD8 T cell	DNA + ATAC	0.468445	0.640158	0.0273265	0.209415	0.0238829	0.0186949	0.0032818	0.0260508
CD8 T cell	CD4 T cell	DNA	0.144427	0.282509	0.0310546	-0.0101674	0.0219761	0.0311604	0.00412901	0.0133777
CD8 T cell	CD4 T cell	ATAC	0.397739	0.607641	0.0270661	0.121431	0.0284626	0.0119941	0.00416266	0.0217058
CD8 T cell	CD4 T cell	DNA + ATAC	0.45786	0.637614	0.0250963	0.185583	0.0354934	0.0139788	0.00401123	0.0361364
CD8 T cell	CD14+ monocyte	DNA	0.118886	0.277325	0.0435407	-0.0118723	0.0222382	0.0224086	0.0023095	0.0081487
CD8 T cell	CD14+ monocyte	ATAC	0.383966	0.621717	0.0414772	0.0367691	0.024655	0.0312318	0.00292066	0.0210717
CD8 T cell	CD14+ monocyte	DNA + ATAC	0.44817	0.643083	0.0359639	0.164445	0.0338313	0.0314822	0.00233574	0.0251147
CD8 T cell	B cell	DNA	0.176297	0.289266	0.03493	0.00519836	0.0156213	0.0435283	0.00328681	0.0109335
CD8 T cell	B cell	ATAC	0.411269	0.580893	0.0309894	0.119019	0.028264	0.0211696	0.0036772	0.0289318
CD8 T cell	B cell	DNA + ATAC	0.481021	0.626053	0.0271574	0.227771	0.0341829	0.024554	0.0033077	0.0354808

### Sheet: brain (all genes)
train_cell_type	test_cell_type	model	pearson_r_mean	spearman_r_mean	mse_mean	r2_mean	pearson_r_std	spearman_r_std	mse_std	r2_std
astrocyte/microglia	OPC	DNA	0.480266	0.606114	0.0357716	0.199174	0.0143309	0.0107277	0.000752158	0.0129629
astrocyte/microglia	OPC	ATAC	0.556771	0.716305	0.0329629	0.262105	0.00946635	0.00383061	0.000786775	0.0108053
astrocyte/microglia	OPC	DNA + ATAC	0.631775	0.76311	0.0276123	0.381942	0.0095806	0.00250328	0.000788409	0.0091395
astrocyte/microglia	neuron	DNA	0.572355	0.625137	0.0639116	0.152166	0.00637661	0.00466631	0.00177663	0.0157469
astrocyte/microglia	neuron	ATAC	0.624364	0.69944	0.0637258	0.154556	0.00496496	0.00328316	0.00148114	0.015571
astrocyte/microglia	neuron	DNA + ATAC	0.683069	0.744926	0.048449	0.357329	0.0050243	0.00442339	0.0015671	0.0140231
astrocyte/microglia	oligodendrocyte	DNA	0.427563	0.576238	0.029383	0.0223557	0.00526434	0.00670083	0.000506224	0.0475742
astrocyte/microglia	oligodendrocyte	ATAC	0.5823	0.7422	0.0204319	0.321784	0.0153532	0.00407123	0.00133857	0.0145901
astrocyte/microglia	oligodendrocyte	DNA + ATAC	0.648007	0.769513	0.0184466	0.387625	0.0127741	0.0058268	0.00120235	0.0160493
astrocyte/microglia	astrocyte/microglia	DNA	0.503905	0.593282	0.0272658	0.22414	0.00905745	0.0078505	0.00111826	0.0104441
astrocyte/microglia	astrocyte/microglia	ATAC	0.585418	0.709605	0.0243053	0.30865	0.00445441	0.00305959	0.00125633	0.00888188
astrocyte/microglia	astrocyte/microglia	DNA + ATAC	0.657381	0.750643	0.0203491	0.421149	0.00770996	0.00742297	0.00101513	0.00689151
oligodendrocyte	OPC	DNA	0.49211	0.615635	0.0361694	0.190376	0.0123733	0.00711686	0.000940691	0.0102079
oligodendrocyte	OPC	ATAC	0.557401	0.717117	0.0345631	0.226338	0.0111358	0.00447302	0.00100089	0.0136333
oligodendrocyte	OPC	DNA + ATAC	0.63408	0.761702	0.0274535	0.385594	0.0123222	0.00333561	0.00112467	0.0159874
oligodendrocyte	neuron	DNA	0.581594	0.630902	0.0763938	-0.01345	0.00608936	0.00352287	0.00205412	0.0195941
oligodendrocyte	neuron	ATAC	0.619198	0.699045	0.0680789	0.0969086	0.00565527	0.00354321	0.00216423	0.0207154
oligodendrocyte	neuron	DNA + ATAC	0.683681	0.742777	0.0493342	0.345615	0.00735653	0.00573941	0.0017431	0.0154396
oligodendrocyte	oligodendrocyte	DNA	0.442013	0.589465	0.0249235	0.172185	0.00260349	0.00711441	0.00121898	0.00788273
oligodendrocyte	oligodendrocyte	ATAC	0.586927	0.743184	0.0208252	0.308697	0.016303	0.00456199	0.00137977	0.0174239
oligodendrocyte	oligodendrocyte	DNA + ATAC	0.657493	0.767937	0.017334	0.424809	0.014125	0.00682096	0.0012949	0.0170404
oligodendrocyte	astrocyte/microglia	DNA	0.515645	0.600264	0.0276013	0.214987	0.0045848	0.0047753	0.00152782	0.0128265
oligodendrocyte	astrocyte/microglia	ATAC	0.584551	0.710277	0.0257031	0.269004	0.00601679	0.0031042	0.00146811	0.0146767
oligodendrocyte	astrocyte/microglia	DNA + ATAC	0.658797	0.74906	0.0200333	0.430157	0.01152	0.00903756	0.001124	0.0150441
neuron	OPC	DNA	0.467889	0.601617	0.0558157	-0.249696	0.00783432	0.010232	0.00335467	0.0763189
neuron	OPC	ATAC	0.535296	0.709959	0.031991	0.283918	0.0102921	0.00513817	0.000898085	0.0109953
neuron	OPC	DNA + ATAC	0.630174	0.766171	0.0327168	0.267714	0.00688966	0.00267413	0.0011768	0.0179463
neuron	neuron	DNA	0.570271	0.625124	0.0529079	0.298048	0.00965482	0.00885051	0.000604576	0.00372159
neuron	neuron	ATAC	0.614162	0.696587	0.051968	0.310591	0.00600569	0.00398154	0.00127036	0.0106064
neuron	neuron	DNA + ATAC	0.690919	0.751996	0.0400767	0.468301	0.00453631	0.0039439	0.000685787	0.00564703
neuron	oligodendrocyte	DNA	0.416529	0.572042	0.0616394	-1.05256	0.0137803	0.0152151	0.00387795	0.181685
neuron	oligodendrocyte	ATAC	0.564962	0.740755	0.021988	0.269932	0.0155799	0.00408616	0.00138035	0.0203515
neuron	oligodendrocyte	DNA + ATAC	0.64185	0.773174	0.0270407	0.101247	0.0112743	0.00648232	0.00102171	0.0255143
neuron	astrocyte/microglia	DNA	0.492425	0.587636	0.0477123	-0.36128	0.0129667	0.0082601	0.00248418	0.119131
neuron	astrocyte/microglia	ATAC	0.56734	0.704802	0.0243799	0.306481	0.00521412	0.00218857	0.00118202	0.00448215
neuron	astrocyte/microglia	DNA + ATAC	0.654503	0.751405	0.0280272	0.201761	0.00500194	0.00716603	0.0011574	0.0385101
OPC	OPC	DNA	0.470259	0.580216	0.0360778	0.192276	0.0153047	0.0123466	0.000501492	0.00979351
OPC	OPC	ATAC	0.560349	0.716789	0.0319621	0.284557	0.0102601	0.0043282	0.000857446	0.00999049
OPC	OPC	DNA + ATAC	0.642566	0.761228	0.0266617	0.403266	0.010937	0.00194018	0.000922451	0.0120012
OPC	neuron	DNA	0.553244	0.602312	0.062943	0.165016	0.00958042	0.00820008	0.00269811	0.0312792
OPC	neuron	ATAC	0.62033	0.696108	0.0602925	0.200133	0.0063018	0.00386626	0.00120507	0.00850896
OPC	neuron	DNA + ATAC	0.686144	0.741992	0.0451319	0.401253	0.00472617	0.00362087	0.00101195	0.00928677
OPC	oligodendrocyte	DNA	0.412867	0.54255	0.0304928	-0.0130175	0.0163147	0.0136596	0.00150674	0.0276123
OPC	oligodendrocyte	ATAC	0.585447	0.742203	0.0200325	0.335035	0.0157407	0.00407463	0.00133127	0.0162299
OPC	oligodendrocyte	DNA + ATAC	0.654059	0.763524	0.0183728	0.389827	0.0118254	0.0056427	0.00107776	0.0171672
OPC	astrocyte/microglia	DNA	0.487124	0.565889	0.0278397	0.207861	0.0108528	0.00819098	0.00118582	0.00935789
OPC	astrocyte/microglia	ATAC	0.586621	0.709452	0.0236553	0.327132	0.00527852	0.00325802	0.00120082	0.00723322
OPC	astrocyte/microglia	DNA + ATAC	0.662911	0.746651	0.020126	0.427401	0.00964429	0.00741087	0.000972192	0.0111725

### Sheet: brain (highly variable)
train_cell_type	test_cell_type	model	pearson_r_mean	spearman_r_mean	mse_mean	r2_mean	pearson_r_std	spearman_r_std	mse_std	r2_std
astrocyte/microglia	OPC	DNA	0.293652	0.396993	0.0377995	0.0655315	0.0397985	0.0390921	0.00138658	0.0258601
astrocyte/microglia	OPC	ATAC	0.420354	0.582853	0.0342885	0.152754	0.0188273	0.0257334	0.00161142	0.0176488
astrocyte/microglia	OPC	DNA + ATAC	0.511542	0.659295	0.030052	0.257148	0.00628646	0.0168647	0.000885967	0.00480078
astrocyte/microglia	neuron	DNA	0.395175	0.426275	0.0633777	-0.0977591	0.0146523	0.015043	0.0035399	0.0283174
astrocyte/microglia	neuron	ATAC	0.47102	0.526437	0.0660147	-0.143686	0.0245529	0.0285308	0.00386615	0.0430418
astrocyte/microglia	neuron	DNA + ATAC	0.547759	0.600254	0.048534	0.159042	0.0199771	0.0204092	0.00238067	0.0238503
astrocyte/microglia	oligodendrocyte	DNA	0.262948	0.322421	0.025109	-0.638047	0.0455494	0.0593429	0.00233365	0.18983
astrocyte/microglia	oligodendrocyte	ATAC	0.503235	0.657502	0.012025	0.218866	0.027584	0.0259209	0.00106079	0.0256054
astrocyte/microglia	oligodendrocyte	DNA + ATAC	0.558999	0.692959	0.0139302	0.0939392	0.0387259	0.0209361	0.00104898	0.0405144
astrocyte/microglia	astrocyte/microglia	DNA	0.301334	0.334042	0.0252484	0.06924	0.0220659	0.0309588	0.00238629	0.0256187
astrocyte/microglia	astrocyte/microglia	ATAC	0.428472	0.515439	0.0235737	0.133804	0.023114	0.0305397	0.0031979	0.0307912
astrocyte/microglia	astrocyte/microglia	DNA + ATAC	0.511408	0.587853	0.0203642	0.250708	0.0115213	0.0133501	0.00235866	0.0080301
oligodendrocyte	OPC	DNA	0.302645	0.41353	0.0374386	0.0747292	0.0352206	0.0387228	0.0015831	0.0197385
oligodendrocyte	OPC	ATAC	0.423134	0.585103	0.0358892	0.113183	0.0238003	0.0244256	0.00167323	0.0190486
oligodendrocyte	OPC	DNA + ATAC	0.512909	0.660547	0.0298953	0.261061	0.00908297	0.015582	0.00100853	0.00981388
oligodendrocyte	neuron	DNA	0.402734	0.437847	0.07918	-0.371586	0.0177616	0.0185402	0.0042981	0.0352855
oligodendrocyte	neuron	ATAC	0.467006	0.529471	0.0719195	-0.246054	0.0253995	0.0288599	0.00386572	0.0399483
oligodendrocyte	neuron	DNA + ATAC	0.548899	0.599563	0.0506045	0.123402	0.0186441	0.0178995	0.00275849	0.0242888
oligodendrocyte	oligodendrocyte	DNA	0.28176	0.347835	0.0166447	-0.0834147	0.0553233	0.0652216	0.00159459	0.098852
oligodendrocyte	oligodendrocyte	ATAC	0.506077	0.65927	0.0115613	0.250079	0.0284688	0.0259068	0.00126097	0.0297277
oligodendrocyte	oligodendrocyte	DNA + ATAC	0.569074	0.698123	0.012076	0.214828	0.0404005	0.0199026	0.00112169	0.0494466
oligodendrocyte	astrocyte/microglia	DNA	0.312045	0.344973	0.0259753	0.0439868	0.0268109	0.0313599	0.00293773	0.0153521
oligodendrocyte	astrocyte/microglia	ATAC	0.429611	0.516612	0.0254631	0.0641035	0.0248694	0.0297551	0.00337695	0.0313826
oligodendrocyte	astrocyte/microglia	DNA + ATAC	0.514581	0.589895	0.0205293	0.244184	0.00879817	0.0128887	0.00224374	0.0097838
neuron	OPC	DNA	0.281394	0.389008	0.0640883	-0.584668	0.0294915	0.0416459	0.00440987	0.107373
neuron	OPC	ATAC	0.384189	0.563801	0.0355436	0.121562	0.0181205	0.0265155	0.00153611	0.0218724
neuron	OPC	DNA + ATAC	0.504667	0.657752	0.039454	0.0244272	0.00527689	0.0166301	0.000977517	0.0236797
neuron	neuron	DNA	0.398791	0.429202	0.0490442	0.150019	0.0272278	0.0302278	0.00213147	0.0241431
neuron	neuron	ATAC	0.442995	0.511683	0.0542672	0.0598641	0.0246279	0.0275883	0.00323928	0.0360661
neuron	neuron	DNA + ATAC	0.559169	0.611551	0.0398963	0.308944	0.0166066	0.0184464	0.00229455	0.0206183
neuron	oligodendrocyte	DNA	0.254977	0.318232	0.071054	-3.63926	0.0464173	0.060423	0.00523864	0.484594
neuron	oligodendrocyte	ATAC	0.484614	0.655862	0.0172004	-0.120826	0.0280031	0.025854	0.000809044	0.0625367
neuron	oligodendrocyte	DNA + ATAC	0.552359	0.694759	0.0290734	-0.898546	0.0340906	0.0198758	0.000807577	0.159818
neuron	astrocyte/microglia	DNA	0.288062	0.32137	0.049282	-0.835472	0.0334386	0.0397211	0.00181795	0.245478
neuron	astrocyte/microglia	ATAC	0.400822	0.500703	0.024975	0.0815007	0.0269891	0.0332821	0.00304759	0.016677
neuron	astrocyte/microglia	DNA + ATAC	0.503867	0.583112	0.0312318	-0.156174	0.0117315	0.01637	0.00146462	0.0791715
OPC	OPC	DNA	0.294263	0.37643	0.0382761	0.0538352	0.0401454	0.0437088	0.00139387	0.0214921
OPC	OPC	ATAC	0.431031	0.587572	0.033506	0.172129	0.0204705	0.0245949	0.00164032	0.0188926
OPC	OPC	DNA + ATAC	0.533419	0.663416	0.0294509	0.271906	0.0111068	0.0154133	0.000789036	0.0111704
OPC	neuron	DNA	0.385452	0.409898	0.0621502	-0.0773227	0.0248576	0.0296418	0.0032886	0.0505372
OPC	neuron	ATAC	0.474444	0.528483	0.062083	-0.0754291	0.0263879	0.0289619	0.00358426	0.034552
OPC	neuron	DNA + ATAC	0.564902	0.607875	0.0447162	0.225303	0.0161058	0.015887	0.0022218	0.0180708
OPC	oligodendrocyte	DNA	0.242535	0.280042	0.0270555	-0.762771	0.0536641	0.0574029	0.00156401	0.115562
OPC	oligodendrocyte	ATAC	0.505234	0.657074	0.0123512	0.197387	0.0294954	0.0266404	0.0010724	0.0330522
OPC	oligodendrocyte	DNA + ATAC	0.559402	0.688612	0.0149999	0.02359	0.039686	0.0208228	0.00146096	0.0865384
OPC	astrocyte/microglia	DNA	0.290074	0.305958	0.0260248	0.0402729	0.0366801	0.0380953	0.00230665	0.0239514
OPC	astrocyte/microglia	ATAC	0.434643	0.519257	0.0231873	0.147852	0.0227334	0.027325	0.00307157	0.0252571
OPC	astrocyte/microglia	DNA + ATAC	0.526016	0.590963	0.0205765	0.241886	0.00513478	0.0120092	0.00206866	0.0128604

### Sheet: jejunum (all genes)
train_cell_type	test_cell_type	model	pearson_r_mean	spearman_r_mean	mse_mean	r2_mean	pearson_r_std	spearman_r_std	mse_std	r2_std
epithelial	ISC	DNA	0.475153	0.580284	0.0153289	0.147714	0.0233235	0.0135318	0.000525292	0.0371135
epithelial	ISC	ATAC	0.475954	0.657261	0.0154279	0.143135	0.00955222	0.00653976	0.000749524	0.0162188
epithelial	ISC	DNA + ATAC	0.572367	0.69694	0.0123003	0.316616	0.0148796	0.00908289	0.00047645	0.0123348
epithelial	stromal (other)	DNA	0.497586	0.592771	0.0146848	0.121533	0.0111929	0.0113107	0.000302615	0.0355853
epithelial	stromal (other)	ATAC	0.450259	0.625802	0.0134224	0.198348	0.00464958	0.00380704	0.000715728	0.00364607
epithelial	stromal (other)	DNA + ATAC	0.545716	0.676413	0.0125138	0.251245	0.00725531	0.00755986	0.00036845	0.0388082
epithelial	stromal (immune)	DNA	0.4405	0.567068	0.0145608	-0.242158	0.0157303	0.0131949	0.000219314	0.0872672
epithelial	stromal (immune)	ATAC	0.454234	0.660814	0.00939703	0.200832	0.00880914	0.00420725	0.000536791	0.0122945
epithelial	stromal (immune)	DNA + ATAC	0.543148	0.691471	0.00974509	0.16911	0.0108268	0.00547158	0.000507281	0.0662333
epithelial	epithelial	DNA	0.488003	0.576114	0.0211737	0.223856	0.0113399	0.0102401	0.000863708	0.00941525
epithelial	epithelial	ATAC	0.530188	0.679833	0.0208323	0.236931	0.0126418	0.00548446	0.00121726	0.010413
epithelial	epithelial	DNA + ATAC	0.593867	0.715612	0.0179898	0.340557	0.0105251	0.00575331	0.000749749	0.0107745
stromal (immune)	ISC	DNA	0.449154	0.553925	0.0156463	0.131106	0.021267	0.0139386	0.000803269	0.0154743
stromal (immune)	ISC	ATAC	0.499608	0.658516	0.0170255	0.0545992	0.00948588	0.00542225	0.000920005	0.0182317
stromal (immune)	ISC	DNA + ATAC	0.554182	0.690505	0.0145903	0.189737	0.0151274	0.00809296	0.000737681	0.0133062
stromal (immune)	stromal (other)	DNA	0.469683	0.569777	0.0140313	0.162474	0.011596	0.012895	0.000946175	0.0122589
stromal (immune)	stromal (other)	ATAC	0.461689	0.62204	0.014292	0.146859	0.00331869	0.00490794	0.000935725	0.0103022
stromal (immune)	stromal (other)	DNA + ATAC	0.521605	0.665477	0.0126501	0.244732	0.00688146	0.00730271	0.000776514	0.00618519
stromal (immune)	stromal (immune)	DNA	0.415744	0.544428	0.00995963	0.153275	0.0153167	0.0138667	0.000634213	0.0102427
stromal (immune)	stromal (immune)	ATAC	0.470558	0.659229	0.0094763	0.194832	0.00731823	0.00350256	0.000700094	0.00605202
stromal (immune)	stromal (immune)	DNA + ATAC	0.521912	0.689547	0.00867708	0.262354	0.0106596	0.0052971	0.000560471	0.00793672
stromal (immune)	epithelial	DNA	0.463205	0.552283	0.0256238	0.0616651	0.0120956	0.010799	0.0016707	0.0185092
stromal (immune)	epithelial	ATAC	0.530956	0.672174	0.0239627	0.122496	0.0120386	0.00568611	0.00154308	0.0147714
stromal (immune)	epithelial	DNA + ATAC	0.565211	0.70013	0.0210985	0.227399	0.0116449	0.00583229	0.00137819	0.0145356
stromal (other)	ISC	DNA	0.441261	0.538395	0.014738	0.180891	0.0243547	0.0150567	0.00042512	0.0188857
stromal (other)	ISC	ATAC	0.491486	0.658324	0.016088	0.106548	0.0080937	0.00602334	0.000813068	0.016373
stromal (other)	ISC	DNA + ATAC	0.556857	0.686103	0.0131805	0.267953	0.0149897	0.0072824	0.000632775	0.0130718
stromal (other)	stromal (other)	DNA	0.467915	0.557505	0.0136115	0.186564	0.0130823	0.0125455	0.000543462	0.0134184
stromal (other)	stromal (other)	ATAC	0.458742	0.624097	0.0137223	0.180718	0.0041209	0.00448075	0.000838679	0.00670409
stromal (other)	stromal (other)	DNA + ATAC	0.534197	0.667138	0.0121427	0.274569	0.00739972	0.00652	0.000576092	0.00834568
stromal (other)	stromal (immune)	DNA	0.408081	0.524506	0.0116616	0.00693661	0.015127	0.0119786	0.000369694	0.0358111
stromal (other)	stromal (immune)	ATAC	0.464394	0.659854	0.00929488	0.20996	0.00729299	0.00373225	0.000622676	0.00416749
stromal (other)	stromal (immune)	DNA + ATAC	0.528182	0.685443	0.00895223	0.238219	0.0106979	0.00579719	0.000444283	0.0230539
stromal (other)	epithelial	DNA	0.455144	0.537075	0.0225521	0.173527	0.0121867	0.0103733	0.00103978	0.00538766
stromal (other)	epithelial	ATAC	0.531576	0.674989	0.0224952	0.176234	0.0113561	0.00521331	0.00144969	0.0146443
stromal (other)	epithelial	DNA + ATAC	0.571714	0.699166	0.0193869	0.289915	0.0106047	0.00552189	0.00115394	0.00917419
ISC	ISC	DNA	0.457624	0.57005	0.0145347	0.192221	0.0236087	0.0149531	0.000451785	0.0192689
ISC	ISC	ATAC	0.507619	0.660412	0.0139132	0.227286	0.00918681	0.00533681	0.000668883	0.0115619
ISC	ISC	DNA + ATAC	0.558868	0.69791	0.0125179	0.304515	0.0157728	0.00920893	0.000496209	0.0143189
ISC	stromal (other)	DNA	0.470904	0.581159	0.0135855	0.188141	0.0119366	0.0135434	0.000556443	0.0137776
ISC	stromal (other)	ATAC	0.460438	0.624233	0.0133438	0.202829	0.00348094	0.00460278	0.000631054	0.00735283
ISC	stromal (other)	DNA + ATAC	0.513058	0.667696	0.0136275	0.185305	0.00713391	0.00800664	0.000485271	0.0242865
ISC	stromal (immune)	DNA	0.415528	0.55508	0.0116049	0.0114629	0.0150786	0.0144716	0.000300489	0.0410519
ISC	stromal (immune)	ATAC	0.470256	0.660957	0.00974645	0.170687	0.00592627	0.00403437	0.000476415	0.0217214
ISC	stromal (immune)	DNA + ATAC	0.513398	0.69095	0.0108513	0.0756379	0.00965515	0.00554412	0.000382269	0.0452921
ISC	epithelial	DNA	0.465391	0.564393	0.0223896	0.179615	0.0123748	0.0112754	0.00111897	0.00374702
ISC	epithelial	ATAC	0.526018	0.674227	0.0203122	0.255974	0.0116661	0.00596269	0.00118132	0.00983522
ISC	epithelial	DNA + ATAC	0.561731	0.705195	0.0191481	0.298234	0.0131653	0.00725486	0.000940369	0.0154053

### Sheet: jejunum (highly variable)
train_cell_type	test_cell_type	model	pearson_r_mean	spearman_r_mean	mse_mean	r2_mean	pearson_r_std	spearman_r_std	mse_std	r2_std
epithelial	ISC	DNA	0.273972	0.357438	0.0170099	-0.0693135	0.0598535	0.0385034	0.00177369	0.0506104
epithelial	ISC	ATAC	0.31126	0.512603	0.0154329	0.0331908	0.0578668	0.0239453	0.00210179	0.0465874
epithelial	ISC	DNA + ATAC	0.421092	0.571885	0.0131907	0.172801	0.0607385	0.0319727	0.00176899	0.0572968
epithelial	stromal (other)	DNA	0.300164	0.339485	0.0143875	-0.168115	0.0385932	0.0341465	0.00108935	0.0622113
epithelial	stromal (other)	ATAC	0.222097	0.362857	0.0124945	-0.0118355	0.0449051	0.0224054	0.0012939	0.0353184
epithelial	stromal (other)	DNA + ATAC	0.354175	0.44687	0.0123415	-0.00306218	0.0400575	0.0282471	0.000917694	0.0735148
epithelial	stromal (immune)	DNA	0.186405	0.251696	0.0166171	-0.846566	0.0199646	0.0286608	0.000880232	0.145732
epithelial	stromal (immune)	ATAC	0.280105	0.505564	0.00898561	0.00659962	0.028397	0.0349173	0.000914541	0.0261138
epithelial	stromal (immune)	DNA + ATAC	0.376669	0.54379	0.0100745	-0.115181	0.0316057	0.0230888	0.000984797	0.059374
epithelial	epithelial	DNA	0.245594	0.301473	0.014507	-0.14844	0.0391483	0.0212496	0.000958806	0.0665441
epithelial	epithelial	ATAC	0.387661	0.53245	0.0110909	0.123398	0.027002	0.0265827	0.000866702	0.0300078
epithelial	epithelial	DNA + ATAC	0.451603	0.575235	0.0115861	0.0805369	0.0361672	0.015175	0.000600079	0.0822882
stromal (immune)	ISC	DNA	0.250012	0.332843	0.0153748	0.0356712	0.0561543	0.0361259	0.0018881	0.034682
stromal (immune)	ISC	ATAC	0.343408	0.523001	0.0164124	-0.0291261	0.0585062	0.0258194	0.00205644	0.0367791
stromal (immune)	ISC	DNA + ATAC	0.398496	0.557109	0.0145647	0.0872002	0.0594185	0.0319713	0.00192415	0.0429181
stromal (immune)	stromal (other)	DNA	0.278375	0.324192	0.0115214	0.0670176	0.0399192	0.038158	0.00117187	0.0254114
stromal (immune)	stromal (other)	ATAC	0.251856	0.369369	0.01223	0.0102404	0.0425771	0.0221928	0.00134253	0.0289652
stromal (immune)	stromal (other)	DNA + ATAC	0.330897	0.42876	0.0111293	0.0986109	0.042728	0.0304075	0.00115425	0.0350821
stromal (immune)	stromal (immune)	DNA	0.16749	0.236663	0.00934132	-0.0330889	0.0166489	0.0274294	0.000890041	0.0195892
stromal (immune)	stromal (immune)	ATAC	0.311842	0.509939	0.00824426	0.089337	0.0258975	0.0360079	0.000907779	0.0183447
stromal (immune)	stromal (immune)	DNA + ATAC	0.350367	0.528333	0.00810717	0.102715	0.0300948	0.0280414	0.000738305	0.0336549
stromal (immune)	epithelial	DNA	0.226858	0.283411	0.0124978	0.0133923	0.0395171	0.0220875	0.00116593	0.0274072
stromal (immune)	epithelial	ATAC	0.397502	0.526448	0.0113933	0.101032	0.0220088	0.0274065	0.00110365	0.014737
stromal (immune)	epithelial	DNA + ATAC	0.420709	0.547205	0.0105393	0.167343	0.0387722	0.019576	0.000923699	0.0326397
stromal (other)	ISC	DNA	0.25273	0.321671	0.0152987	0.039373	0.0568348	0.0344993	0.00171397	0.0337678
stromal (other)	ISC	ATAC	0.33189	0.520775	0.0157226	0.0145814	0.0578525	0.0259112	0.00204763	0.0387576
stromal (other)	ISC	DNA + ATAC	0.404428	0.547604	0.0135551	0.15013	0.0625824	0.0332319	0.00180326	0.0521962
stromal (other)	stromal (other)	DNA	0.292306	0.319564	0.0120281	0.0254558	0.0414856	0.034697	0.00116864	0.0345824
stromal (other)	stromal (other)	ATAC	0.242448	0.367896	0.0120744	0.0227232	0.0443524	0.0231065	0.00131247	0.0298075
stromal (other)	stromal (other)	DNA + ATAC	0.354829	0.43789	0.0110816	0.101437	0.0426958	0.0312263	0.0010028	0.0399268
stromal (other)	stromal (immune)	DNA	0.167738	0.210258	0.0124079	-0.37658	0.0186974	0.0259377	0.00083539	0.0860621
stromal (other)	stromal (immune)	ATAC	0.299497	0.508848	0.00840782	0.0708524	0.0272814	0.0364841	0.000890575	0.0221475
stromal (other)	stromal (immune)	DNA + ATAC	0.353955	0.510711	0.00890787	0.0137541	0.0302715	0.0281948	0.000764125	0.0364265
stromal (other)	epithelial	DNA	0.215651	0.258258	0.0126861	-0.00268341	0.0453683	0.0237009	0.00103093	0.0391413
stromal (other)	epithelial	ATAC	0.395121	0.529191	0.0109904	0.132484	0.0229993	0.02808	0.00102001	0.01734
stromal (other)	epithelial	DNA + ATAC	0.4221	0.538963	0.010625	0.159215	0.0414534	0.0166321	0.000757551	0.0461284
ISC	ISC	DNA	0.263383	0.348979	0.0151775	0.0466691	0.0582805	0.0392623	0.0016638	0.036659
ISC	ISC	ATAC	0.352744	0.523247	0.0141922	0.110307	0.0554272	0.0248516	0.00186908	0.0478452
ISC	ISC	DNA + ATAC	0.405743	0.566997	0.0134301	0.156776	0.0587043	0.0327208	0.00161727	0.0516719
ISC	stromal (other)	DNA	0.279788	0.328843	0.0121376	0.0160969	0.0362932	0.0343183	0.00106744	0.0285835
ISC	stromal (other)	ATAC	0.251586	0.36929	0.0125373	-0.016204	0.0413056	0.0214216	0.00116573	0.0374532
ISC	stromal (other)	DNA + ATAC	0.318528	0.426737	0.0135466	-0.100151	0.0431868	0.0292827	0.000961808	0.0587922
ISC	stromal (immune)	DNA	0.168655	0.240583	0.0123804	-0.373996	0.0170212	0.0269263	0.00072154	0.0818583
ISC	stromal (immune)	ATAC	0.313551	0.510657	0.00965355	-0.0696574	0.0270526	0.035812	0.00073761	0.0465892
ISC	stromal (immune)	DNA + ATAC	0.347466	0.532601	0.0114507	-0.27175	0.0353883	0.0277833	0.000652308	0.091253
ISC	epithelial	DNA	0.22643	0.288718	0.0125656	0.00671616	0.0360562	0.0195356	0.000955376	0.0337669
ISC	epithelial	ATAC	0.395278	0.528039	0.011185	0.116024	0.0197859	0.0274738	0.000865255	0.0284439
ISC	epithelial	DNA + ATAC	0.422715	0.55757	0.0129625	-0.0273473	0.0341267	0.0205833	0.000721981	0.0751928
